# The colocatome as a spatial -omic reveals shared microenvironment features between tumour–stroma assembloids and human lung cancer

**DOI:** 10.1101/2023.09.11.557278

**Authors:** Gina Bouchard, Weiruo Zhang, Irene Li, Ilayda Ilerten, Asmita Bhattacharya, Yuanyuan Li, Winston Trope, Joseph B Shrager, Calvin Kuo, Lu Tian, Amato J Giaccia, Sylvia K Plevritis

## Abstract

Computational frameworks to quantify and compare microenvironment spatial features of in-vitro patient-derived models and clinical specimens are needed. Here, we acquired and analysed multiplexed immunofluorescence images of human lung adenocarcinoma (LUAD) alongside tumour– stroma assembloids constructed with organoids and fibroblasts harvested from the leading edge (Tumour-Adjacent Fibroblasts;TAFs) or core (Tumour Core Fibroblasts;TCFs) of human LUAD. We introduce the concept of the “colocatome” as a spatial -omic dimension to catalogue all proximate and distant colocalisations between malignant and fibroblast subpopulations in both the assembloids and clinical specimens. The colocatome expands upon the colocalisation quotient (CLQ) through a nomalisation strategy that involves permutation analysis and thereby allows comparisons of CLQs under different conditions. Using colocatome analysis, we report that both TAFs and TCFs protected cancer cells from targeted oncogene treatment by uniquely reorganising the tumour–stroma cytoarchitecture, rather than by promoting cellular heterogeneity or selection. Moreover, we show that the assembloids’ colocatome recapitulates the tumour–stroma cytoarchitecture defining the tumour microenvironment of LUAD clinical samples and thereby can serve as a functional spatial readout to guide translational discoveries.
