## Supplementary table 1 for "The colocatome as a spatial -omic reveals shared microenvironment features between tumour–stroma assembloids and human lung cancer"

### Sheet: Initial Matrix
Cell_type	Subpopulation	Lineage_level	CD68	PDGFRb	CAV1	Vim	CD90	PDPN	Ki67	FAP	aSMA	PanCK	MUC1	EpCAM	CD45	CD56
Cancer_cell	PanCK+Vim+MUC1+	1_0_1	0	NA	NA	1	NA	NA	1	NA	NA	1	1	NA	0	NA
Cancer_cell	PanCK+Vim+MUC1-	1_0_2	0	NA	NA	1	NA	NA	1	NA	NA	1	0	NA	0	NA
Cancer_cell	PanCK+Vim-MUC1+	1_0_3	0	NA	NA	0	NA	NA	1	NA	NA	1	1	NA	0	NA
Cancer_cell	PanCK+Vim-MUC1-	1_0_4	0	NA	NA	0	NA	NA	1	NA	NA	1	0	NA	0	NA
Cancer_cell	PanCK-Vim-MUC1-	1_0_5	0	NA	NA	0	NA	NA	1	NA	NA	0	0	1	0	NA
Cancer_cell	PanCK-Vim+MUC1+	1_0_6	0	NA	NA	1	NA	NA	1	NA	NA	0	1	1	0	NA
Cancer_cell	PanCK-Vim+MUC1-	1_0_7	0	NA	NA	1	NA	NA	1	NA	NA	0	0	1	0	NA
Cancer_cell	PanCK-Vim-MUC1+	1_0_8	0	NA	NA	0	NA	NA	1	NA	NA	0	1	1	0	NA
Fibroblast	aSMA+CD90+PDGFR+PDPN+CAV1+	1_0_9	NA	1	1	1	1	1	NA	NA	1	0	0	0	0	NA
Fibroblast	aSMA+CD90+PDGFR+PDPN+CAV1-	1_0_10	NA	1	0	1	1	1	NA	NA	1	0	0	0	0	NA
Fibroblast	aSMA+CD90+PDGFR+PDPN-CAV1+	1_0_11	NA	1	1	1	1	0	NA	NA	1	0	0	0	0	NA
Fibroblast	aSMA+CD90+PDGFR+PDPN-CAV1-	1_0_12	NA	1	0	1	1	0	NA	NA	1	0	0	0	0	NA
Fibroblast	aSMA+CD90+PDGFR-PDPN+CAV1+	1_0_13	NA	0	1	1	1	1	NA	NA	1	0	0	0	0	NA
Fibroblast	aSMA+CD90+PDGFR-PDPN+CAV1-	1_0_14	NA	0	0	1	1	1	NA	NA	1	0	0	0	0	NA
Fibroblast	aSMA+CD90+PDGFR-PDPN-CAV1+	1_0_15	NA	0	1	1	1	0	NA	NA	1	0	0	0	0	NA
Fibroblast	aSMA+CD90+PDGFR-PDPN-CAV1-	1_0_16	NA	0	0	1	1	0	NA	NA	1	0	0	0	0	NA
Fibroblast	aSMA+CD90-PDGFR+PDPN+CAV1+	1_0_17	NA	1	1	1	0	1	NA	NA	1	0	0	0	0	NA
Fibroblast	aSMA+CD90-PDGFR+PDPN+CAV1-	1_0_18	NA	1	0	1	0	1	NA	NA	1	0	0	0	0	NA
Fibroblast	aSMA+CD90-PDGFR+PDPN-CAV1+	1_0_19	NA	1	1	1	0	0	NA	NA	1	0	0	0	0	NA
Fibroblast	aSMA+CD90-PDGFR+PDPN-CAV1-	1_0_20	NA	1	0	1	0	0	NA	NA	1	0	0	0	0	NA
Fibroblast	aSMA+CD90-PDGFR-PDPN+CAV1+	1_0_21	NA	0	1	1	0	1	NA	NA	1	0	0	0	0	NA
Fibroblast	aSMA+CD90-PDGFR-PDPN+CAV1-	1_0_22	NA	0	0	1	0	1	NA	NA	1	0	0	0	0	NA
Fibroblast	aSMA+CD90-PDGFR-PDPN-CAV1+	1_0_23	NA	0	1	1	0	0	NA	NA	1	0	0	0	0	NA
Fibroblast	aSMA+CD90-PDGFR-PDPN-CAV1-	1_0_24	NA	0	0	1	0	0	NA	NA	1	0	0	0	0	NA
Fibroblast	aSMA-CD90+PDGFR+PDPN+CAV1+	1_0_25	NA	1	1	1	1	1	NA	NA	0	0	0	0	0	NA
Fibroblast	aSMA-CD90+PDGFR+PDPN+CAV1-	1_0_26	NA	1	0	1	1	1	NA	NA	0	0	0	0	0	NA
Fibroblast	aSMA-CD90+PDGFR+PDPN-CAV1+	1_0_27	NA	1	1	1	1	0	NA	NA	0	0	0	0	0	NA
Fibroblast	aSMA-CD90+PDGFR+PDPN-CAV1-	1_0_28	NA	1	0	1	1	0	NA	NA	0	0	0	0	0	NA
Fibroblast	aSMA-CD90+PDGFR-PDPN+CAV1+	1_0_29	NA	0	1	1	1	1	NA	NA	0	0	0	0	0	NA
Fibroblast	aSMA-CD90+PDGFR-PDPN+CAV1-	1_0_30	NA	0	0	1	1	1	NA	NA	0	0	0	0	0	NA
Fibroblast	aSMA-CD90+PDGFR-PDPN-CAV1+	1_0_31	NA	0	1	1	1	0	NA	NA	0	0	0	0	0	NA
Fibroblast	aSMA-CD90+PDGFR-PDPN-CAV1-	1_0_32	NA	0	0	1	1	0	NA	NA	0	0	0	0	0	NA
Fibroblast	aSMA-CD90-PDGFR+PDPN+CAV1+	1_0_33	NA	1	1	1	0	1	NA	NA	0	0	0	0	0	NA
Fibroblast	aSMA-CD90-PDGFR+PDPN+CAV1-	1_0_34	NA	1	0	1	0	1	NA	NA	0	0	0	0	0	NA
Fibroblast	aSMA-CD90-PDGFR+PDPN-CAV1+	1_0_35	NA	1	1	1	0	0	NA	NA	0	0	0	0	0	NA
Fibroblast	aSMA-CD90-PDGFR+PDPN-CAV1-	1_0_36	NA	1	0	1	0	0	NA	NA	0	0	0	0	0	NA
Fibroblast	aSMA-CD90-PDGFR-PDPN+CAV1+	1_0_37	NA	0	1	1	0	1	NA	NA	0	0	0	0	0	NA
Fibroblast	aSMA-CD90-PDGFR-PDPN+CAV1-	1_0_38	NA	0	0	1	0	1	NA	NA	0	0	0	0	0	NA
Fibroblast	aSMA-CD90-PDGFR-PDPN-CAV1+	1_0_39	NA	0	1	1	0	0	NA	NA	0	0	0	0	0	NA

### Sheet: Final Matrix
Cell_type	Subpopulation	Lineage_level	CD68	PDGFRb	CD56	PanCK	CAV1	Vim	CD90	PDPN	CD45	Ki67	FAP	MUC1	EpCAM	aSMA
Cancer_cell	PanCK+Vim+MUC1+	1_0_1	0	NA	NA	1	NA	1	NA	NA	0	1	NA	1	NA	NA
Cancer_cell	PanCK+Vim+MUC1-	1_0_2	0	NA	NA	1	NA	1	NA	NA	0	1	NA	0	NA	NA
Cancer_cell	PanCK+Vim-MUC1+	1_0_3	0	NA	NA	1	NA	0	NA	NA	0	1	NA	1	NA	NA
Cancer_cell	PanCK+Vim-MUC1-	1_0_4	0	NA	NA	1	NA	0	NA	NA	0	1	NA	0	NA	NA
Cancer_cell	PanCK-Vim-MUC1-	1_0_5	0	NA	NA	0	NA	0	NA	NA	0	1	NA	0	1	NA
Cancer_cell	PanCK-Vim+MUC1+	1_0_6	0	NA	NA	0	NA	1	NA	NA	0	1	NA	1	1	NA
Cancer_cell	PanCK-Vim+MUC1-	1_0_7	0	NA	NA	0	NA	1	NA	NA	0	1	NA	0	1	NA
Cancer_cell	PanCK-Vim-MUC1+	1_0_8	0	NA	NA	0	NA	0	NA	NA	0	1	NA	1	1	NA
Fibroblast	aSMA+CD90+PDGFRb+PDPN+CAV1+	1_0_9	NA	1	NA	0	1	1	1	1	0	0	NA	0	0	1
Fibroblast	aSMA+CD90+PDGFRb-PDPN+CAV1+	1_0_10	NA	0	NA	0	1	1	1	1	0	0	NA	0	0	1
Fibroblast	aSMA+CD90+PDGFRb-PDPN-CAV1+	1_0_11	NA	0	NA	0	1	1	1	0	0	0	NA	0	0	1
Fibroblast	aSMA+CD90+PDGFRb-PDPN-CAV1-	1_0_12	NA	0	NA	0	0	1	1	0	0	0	NA	0	0	1
Fibroblast	aSMA+CD90-PDGFRb-PDPN-CAV1+	1_0_13	NA	0	NA	0	1	1	0	0	0	0	NA	0	0	1
Fibroblast	aSMA+CD90-PDGFRb-PDPN-CAV1-	1_0_14	NA	0	NA	0	0	1	0	0	0	0	NA	0	0	1
Fibroblast	CD90+PDGFRb-PDPN-CAV1-	1_0_15	NA	0	NA	0	0	1	1	0	0	0	NA	0	0	0
Fibroblast	CD90-PDGFRb+PDPN-CAV1-	1_0_16	NA	1	NA	0	0	1	0	0	0	0	NA	0	0	0
Fibroblast	CD90-PDGFRb-PDPN+CAV1-	1_0_17	NA	0	NA	0	0	1	0	1	0	0	NA	0	0	0
Fibroblast	CD90-PDGFRb-PDPN-CAV1+	1_0_18	NA	0	NA	0	1	1	0	0	0	0	NA	0	0	0

### Sheet: Specimen Matrix
Cell_type	Subpopulation	Lineage_level	CD68	PDGFRb	CD56	PanCK	CAV1	Vim	CD90	PDPN	CD45	Ki67	MUC1	EpCAM	aSMA	CD3	CD4	CD8	CD31
Cancer_cell	PanCK+Vim+MUC1+	1_0_1	0	NA	NA	1	NA	1	NA	NA	0	NA	1	NA	NA	0	0	0	NA
Cancer_cell	PanCK+Vim+MUC1-	1_0_2	0	NA	NA	1	NA	1	NA	NA	0	NA	0	NA	NA	0	0	0	NA
Cancer_cell	PanCK+Vim-MUC1+	1_0_3	0	NA	NA	1	NA	0	NA	NA	0	NA	1	NA	NA	0	0	0	NA
Cancer_cell	PanCK+Vim-MUC1-	1_0_4	0	NA	NA	1	NA	0	NA	NA	0	NA	0	NA	NA	0	0	0	NA
Cancer_cell	PanCK-Vim-MUC1-	1_0_5	0	NA	NA	0	NA	0	NA	NA	0	NA	0	1	NA	0	0	0	NA
Cancer_cell	PanCK-Vim+MUC1+	1_0_6	0	NA	NA	0	NA	1	NA	NA	0	NA	1	1	NA	0	0	0	NA
Cancer_cell	PanCK-Vim+MUC1-	1_0_7	0	NA	NA	0	NA	1	NA	NA	0	NA	0	1	NA	0	0	0	NA
Cancer_cell	PanCK-Vim-MUC1+	1_0_8	0	NA	NA	0	NA	0	NA	NA	0	NA	1	1	NA	0	0	0	NA
Fibroblast	aSMA+CD90+PDGFRb+PDPN+CAV1+	1_0_9	NA	1	NA	0	1	1	1	1	0	NA	0	0	1	0	0	0	NA
Fibroblast	aSMA+CD90+PDGFRb-PDPN+CAV1+	1_0_10	NA	0	NA	0	1	1	1	1	0	NA	0	0	1	0	0	0	NA
Fibroblast	aSMA+CD90+PDGFRb-PDPN-CAV1+	1_0_11	NA	0	NA	0	1	1	1	0	0	NA	0	0	1	0	0	0	NA
Fibroblast	aSMA+CD90+PDGFRb-PDPN-CAV1-	1_0_12	NA	0	NA	0	0	1	1	0	0	NA	0	0	1	0	0	0	NA
Fibroblast	aSMA+CD90-PDGFRb-PDPN-CAV1+	1_0_13	NA	0	NA	0	1	1	0	0	0	NA	0	0	1	0	0	0	NA
Fibroblast	aSMA+CD90-PDGFRb-PDPN-CAV1-	1_0_14	NA	0	NA	0	0	1	0	0	0	NA	0	0	1	0	0	0	NA
Fibroblast	CD90+PDGFRb-PDPN-CAV1-	1_0_15	NA	0	NA	0	0	1	1	0	0	NA	0	0	0	0	0	0	NA
Fibroblast	CD90-PDGFRb+PDPN-CAV1-	1_0_16	NA	1	NA	0	0	1	0	0	0	NA	0	0	0	0	0	0	NA
Fibroblast	CD90-PDGFRb-PDPN+CAV1-	1_0_17	NA	0	NA	0	0	1	0	1	0	NA	0	0	0	0	0	0	NA
Fibroblast	CD90-PDGFRb-PDPN-CAV1+	1_0_18	NA	0	NA	0	1	1	0	0	0	NA	0	0	0	0	0	0	NA
Endothelial	Endothelial	1_0_19	NA	NA	NA	0	NA	NA	NA	NA	0	NA	NA	0	NA	0	0	0	1
Immune	Immune	1_0_20	NA	NA	NA	0	NA	NA	NA	NA	1	NA	NA	0	NA	NA	NA	NA	0

### Sheet: CELESTA Thresholds
Cell number	Cell type	TAFs1–PDOs				TAFs2–PDOs				TAFs1–PDOs + Erlotinib				TAFs2–PDOs + Erlotinib				TCFs1–PDOs				TCFs2–PDOs				TCFs1–PDOs + Erlotinib				TCFs2–PDOs + Erlotinib				Adeno49				Adeno58				Adeno60
		high_expression_threshold_anchor	low_expression_threshold_anchor	high_expression_threshold_index	low_expression_threshold_index	high_expression_threshold_anchor	low_expression_threshold_anchor	high_expression_threshold_index	low_expression_threshold_index	high_expression_threshold_anchor	low_expression_threshold_anchor	high_expression_threshold_index	low_expression_threshold_index	high_expression_threshold_anchor	low_expression_threshold_anchor	high_expression_threshold_index	low_expression_threshold_index	high_expression_threshold_anchor	low_expression_threshold_anchor	high_expression_threshold_index	low_expression_threshold_index	high_expression_threshold_anchor	low_expression_threshold_anchor	high_expression_threshold_index	low_expression_threshold_index	high_expression_threshold_anchor	low_expression_threshold_anchor	high_expression_threshold_index	low_expression_threshold_index	high_expression_threshold_anchor	low_expression_threshold_anchor	high_expression_threshold_index	low_expression_threshold_index	high_expression_threshold_anchor	low_expression_threshold_anchor	high_expression_threshold_index	low_expression_threshold_index	high_expression_threshold_anchor	low_expression_threshold_anchor	high_expression_threshold_index	low_expression_threshold_index	high_expression_threshold_anchor	low_expression_threshold_anchor	high_expression_threshold_index	low_expression_threshold_index
1	PanCK+Vim+MUC1+	0.8	1	0	1	0.8	1	0	1	0.8	1	0	1	0.7	1	0	1	0.8	1	0	1	0.8	1	0	1	0.8	1	0	1	0.7	1	0	1	0.6	1	0.5	1	0.4	1	0.3	1	0.5	1	0.4	1
2	PanCK+Vim+MUC1-	0.8	1	0	1	0.8	1	0	1	0.8	1	0	1	0.7	1	0	1	0.8	1	0	1	0.8	1	0	1	0.8	1	0	1	0.7	1	0	1	0.6	1	0.5	1	0.4	1	0.3	1	0.5	1	0.4	1
3	PanCK+Vim-MUC1+	0.8	1	0	1	0.8	1	0	1	0.8	1	0	1	0.7	1	0	1	0.8	1	0	1	0.8	1	0	1	0.8	1	0	1	0.7	1	0	1	0.6	1	0.5	1	0.4	1	0.3	1	0.5	1	0.4	1
4	PanCK+Vim-MUC1-	0.8	1	0	1	0.8	1	0	1	0.8	1	0	1	0.7	1	0	1	0.8	1	0	1	0.8	1	0	1	0.8	1	0	1	0.7	1	0	1	0.6	1	0.5	1	0.5	1	0.4	1	0.5	1	0.4	1
5	PanCK-Vim-MUC1-	0.3	1	0	1	0.5	1	0	1	0.3	1	0	1	0.3	1	0	1	0.5	1	0	1	0.5	1	0	1	0.5	1	0	1	0.5	1	0	1	0.4	1	0.3	1	0.3	1	0.2	1	0.3	1	0.2	1
6	PanCK-Vim+MUC1+	0.3	1	0	1	0.5	1	0	1	0.3	1	0	1	0.3	1	0	1	0.5	1	0	1	0.5	1	0	1	0.5	1	0	1	0.5	1	0	1	0.4	1	0.3	1	0.3	1	0.2	1	0.3	1	0.2	1
7	PanCK-Vim+MUC1-	0.3	1	0	1	0.5	1	0	1	0.3	1	0	1	0.3	1	0	1	0.5	1	0	1	0.5	1	0	1	0.5	1	0	1	0.5	1	0	1	0.4	1	0.3	1	0.3	1	0.2	1	0.3	1	0.2	1
8	PanCK-Vim-MUC1+	0.3	1	0	1	0.5	1	0	1	0.3	1	0	1	0.3	1	0	1	0.5	1	0	1	0.5	1	0	1	0.5	1	0	1	0.5	1	0	1	0.4	1	0.3	1	0.3	1	0.2	1	0.3	1	0.2	1
9	aSMA+CD90+PDGFRb+PDPN+CAV1+	0.5	1	0	1	0.5	1	0	1	0.7	1	0	1	0.5	1	0	1	0.9	1	0	1	0.9	1	0	1	0.8	1	0	1	0.5	1	0	1	0.5	1	0.4	1	0.5	1	0.4	1	0.5	1	0.4	1
10	aSMA+CD90+PDGFRb-PDPN+CAV1+	0.5	1	0	1	0.5	1	0	1	0.7	1	0	1	0.5	1	0	1	0.9	1	0	1	0.9	1	0	1	0.8	1	0	1	0.5	1	0	1	0.5	1	0.4	1	0.5	1	0.4	1	0.5	1	0.4	1
11	aSMA+CD90+PDGFRb-PDPN-CAV1+	0.5	1	0	1	0.5	1	0	1	0.7	1	0	1	0.5	1	0	1	0.9	1	0	1	0.9	1	0	1	0.8	1	0	1	0.5	1	0	1	0.5	1	0.4	1	0.5	1	0.4	1	0.5	1	0.4	1
12	aSMA+CD90+PDGFRb-PDPN-CAV1-	0.5	1	0	1	0.5	1	0	1	0.7	1	0	1	0.5	1	0	1	0.9	1	0	1	0.9	1	0	1	0.8	1	0	1	0.5	1	0	1	0.5	1	0.4	1	0.5	1	0.4	1	0.5	1	0.4	1
13	aSMA+CD90-PDGFRb-PDPN-CAV1+	0.5	1	0	1	0.5	1	0	1	0.7	1	0	1	0.5	1	0	1	0.9	1	0	1	0.9	1	0	1	0.8	1	0	1	0.5	1	0	1	0.5	1	0.4	1	0.5	1	0.4	1	0.5	1	0.4	1
14	aSMA+CD90-PDGFRb-PDPN-CAV1-	0.5	1	0	1	0.5	1	0	1	0.7	1	0	1	0.5	1	0	1	0.9	1	0	1	0.9	1	0	1	0.8	1	0	1	0.5	1	0	1	0.5	1	0.4	1	0.5	1	0.4	1	0.5	1	0.4	1
15	CD90+PDGFRb-PDPN-CAV1-	0.7	1	0	1	0.7	1	0	1	0.7	1	0	1	0.5	1	0	1	0.9	1	0	1	0.9	1	0	1	0.8	1	0	1	0.7	1	0	1	0.5	1	0.4	1	0.7	1	0.6	1	0.5	1	0.4	1
16	CD90-PDGFRb-PDPN+CAV1-	0.7	1	0	1	0.7	1	0	1	0.7	1	0	1	0.5	1	0	1	0.9	1	0	1	0.9	1	0	1	0.8	1	0	1	0.7	1	0	1	0.5	1	0.4	1	0.7	1	0.6	1	0.5	1	0.4	1
17	CD90-PDGFRb+PDPN+CAV1-	0.7	1	0	1	0.7	1	0	1	0.7	1	0	1	0.5	1	0	1	0.9	1	0	1	0.9	1	0	1	0.8	1	0	1	0.5	1	0	1	0.5	1	0.4	1	0.7	1	0.6	1	0.5	1	0.4	1
18	CD90-PDGFRb-PDPN-CAV1+	0.7	1	0	1	0.7	1	0	1	0.7	1	0	1	0.5	1	0	1	0.9	1	0	1	0.9	1	0	1	0.8	1	0	1	0.5	1	0	1	0.5	1	0.4	1	0.7	1	0.6	1	0.5	1	0.4	1
19	Endothelial	NA	NA	NA	NA	NA	NA	NA	NA	NA	NA	NA	NA	NA	NA	NA	NA	NA	NA	NA	NA	NA	NA	NA	NA	NA	NA	NA	NA	NA	NA	NA	NA	0.9	1	0.8	1	0.6	1	0.5	1	0.8	1	0.7	1
20	Immune	NA	NA	NA	NA	NA	NA	NA	NA	NA	NA	NA	NA	NA	NA	NA	NA	NA	NA	NA	NA	NA	NA	NA	NA	NA	NA	NA	NA	NA	NA	NA	NA	0.6	1	0.5	1	0.8	1	0.7	1	0.8	1	0.7	1
