## Supplementary material for "The colocatome as a spatial -omic reveals shared microenvironment features between tumour–stroma assembloids and human lung cancer": Key Resource Table

### Sheet: Sheet1
REAGENT or RESOURCE	SOURCE	IDENTIFIER
Antibodies
E-Cadherin PE/Cy7 (clone 67A4)	BioLegend	Cat#324116; RRID:AB_2563096
Vimentin AF700 (clone RV202)	Novus Bio	Cat#NBP1-97672AF700
O-GlcNAc PE-Cy5.5 (clone RL2)	Novus Bio	Cat#NB300-524PECY55
MDR1 PerCP/Cy5.5 (clone UIC2)	BioLegend	Cat#348612
Podoplanin BV711 (clone LpMab-17)	BD Biosciences	Cat#747632
p21 AF594 (clone 195720)	R&D Systems	Cat#IC1047T
Ki67 AF647 (clone B56)	BD Biosciences	Cat#558615; RRID:AB_647130
CD44 (clone 156-3C11)	Cell Signaling Tecchnology	Cat#3570; RRID:AB_2076465
pan-cytokeratin (clone AE1/AE3 + 5D3)	Abcam	Cat#ab86734; RRID:AB_10674321
Vimentin (clone EPR3776)	Abcam	Cat#ab92547; RRID:AB_10562134
Cy5-conjugated goat anti-rabbit IgG	Abcam	Cat#ab97077; RRID:AB_10679461
Cy3-conjugated goat anti-mouse IgG	Abcam	Cat#ab97035; RRID:AB_10680176
CD44 AF488 (clone IM7)	BioLegend	Cat#103016; RRID:AB_493679
CD24 APC/Cy7 (clone ML5)	BioLegend	Cat#311132; RRID:AB_2566347
Twist AF647 (clone 927403)	R&D Systems	Cat#IC9160R-025; RRID:AB_2687921
MUC1 BV421 (clone CD227)	BD Biosciences	Cat#743405; RRID:AB_2741478
CODEX Antibodies and Reporters
CD45-BX001 (clone HI30)	Akoya Biosciences	Cat#4150003
CD90-BX022 (clone 5E10)	Akoya Biosciences	Cat#4150021
Ki67-BX047 (clone B56)	Akoya Biosciences	Cat#4250019
Pan-Cytokeratin-BX019 (clone AE-1/AE-3)	Akoya Biosciences	Cat#4150020
Podoplanin-BX023 (clone NC-08)	Akoya Biosciences	Cat#4250004
CD68-BX004 (clone KP1) (self-conjugated)	BioLegend	Cat#916104
PDGFRb–BX002 (clone PR7212) (self-conjugated)	R&D systems	Cat#MAB1263
CD56–BX036 (clone MEM188) (self-conjugated)	BioLegend	Cat#304602
CAV1–BX017 (polyclonal) (self-conjugated)	Abcam	Cat#ab18199
Vimentin–BX042 (clone RV202) (self-conjugated)	BD Biosciences	Cat#550513
FAPa–BX034 (clone 1E5) (self-conjugated)	Novus Bio	Cat#H00002191-M01
MUC1–BX026 (clone SM3) (self-conjugated)	Abcam	Cat#ab22711
EpCAM–BX037 (polyclonal) (self-conjugated)	Abcam	Cat#ab71916
aSMA–BX029 (clone EPR5368)	Abcam	Cat#ab124964
BX001—Alexa Fluor™ 488-RX001	Akoya Biosciences	Cat#5450013
BX002—Atto 550-RX002	Akoya Biosciences	Cat#5450023
BX004—Alexa Fluor™ 488-RX004	Akoya Biosciences	Cat#5450014
BX017—Atto 550-RX017	Akoya Biosciences	Cat#5250001
BX019—Alexa Fluor™ 488-RX019	Akoya Biosciences	Cat#5150002
BX022—Alexa Fluor™ 488-RX022	Akoya Biosciences	Cat#5150003
BX023—Atto 550-RX023	Akoya Biosciences	Cat#5250003
BX026—Atto 550-RX026	Akoya Biosciences	Cat#5250004
BX029—Atto 550-RX029	Akoya Biosciences	Cat#5250005
BX034—Alexa Fluor™ 488-RX034	Akoya Biosciences	Cat#5150007
BX036—Cy5-RX036	Akoya Biosciences	Cat#5350007
BX037—Alexa Fluor™ 488-RX037	Akoya Biosciences	Cat#5150008
BX042—Cy5-RX042	Akoya Biosciences	Cat#5350008
BX047—Atto 550-RX047	Akoya Biosciences	Cat#5250009
Biological Samples
Fresh human lung adenocarcinomas	Dr. JB Shrager, chief of thoracic surgery, Stanford University
Patient-derived organoids	Calvin Kuo, Stanford University
﻿Chemicals, Peptides and Recombinant Proteins
EDTA	Sigma Aldrich	Cat#E7889
Sodium azide	Sigma Aldrich	Cat#S2002
Paraformaldehyde 16%	Electron Microscopy Sciences (EMS)	Cat#15710
Erlotinib	Sigma Aldrich	Cat#cds022564
Rock Inhibitor (Y-27632)	Preprotech	Cat#1293823
Trizma base	Sigma Aldrich	Cat#T1503
Normocin	Invivogen	Cat#ant-nr-2
FGF-basic	ThermoFisher Scientific	Cat#50-398-431
EGF	Preprotech	Cat#5069141
Anhydrous DMSO	ThermoFisher Scientific	Cat#AA439985Y
Triton X-100	Sigma Aldrich	Cat#T8787
Poly-L-Lysine	Sigma Aldrich	Cat#P8920
Reagents
RPMI-1640	Gibco	Cat#11875093
DMEM:F12; 1:1 mixture Lonza	ThermoFisher Scientific	Cat#BE04687F/U1
Fetal Bovine Serum	Gibco	Cat#26140079
Penicillin-Streptomycin (10,000 U/mL)	Gibco	Cat#15140122
TrypLE	Gibco	Cat#12605-010
eBioscience™ Permeabilization Buffer	Invitrogen	Cat#00-8333-56
ProLong™ Gold Antifade Mountant with DAPI	Invitrogen	Cat#P36935
Goat serum	ThermoFisher Scientific	Cat#88RNG001
Cultrex Reduced Growth Factor Basement Membrane Extract	Bio-Techne	Cat#3533-010-02
DMEM:F12	Lonza	Cat#BE04687FU1
N-2 Supplement	Gibco	Cat#17502048
B-27 Supplement	Gibco	Cat#12587001
Critical Commercial Assays
CODEX conjugation kit	Akoya Biosciences	Cat#SKU7000009
CODEX staining kit	Akoya Biosciences	Cat#SKU7000008
Zombie Aqua™ Fixable Viability Kit	BioLegend	Cat#423102
Experimental Models: Cell Lines
Ex vivo derived human TAFs and TCFs	Bouchard et al. 2021
PDOs	Kuo Lab, Stanford University
Deposited data
mIF data	Will be available at the time of publication
Software and Algorithms
PHENOSTAMP	Karacosta et al., 2019, ﻿https://github.com/anchangben/ PHENOSTAMP
R (version 4.3.0)	https://www.R-project.org
Rstudio (version 2022.07.2)	posit.co
GraphPad Prism 8.4	GraphPad Software, San Diego, USA
CELESTA	Zhang et al., 2022, https://github.com/plevritis-lab/CELESTA
CODEX Processor (version 1.6.0.16)	https://help.codex.bio/codex/processor/installation/download-and-install
CODEXMAV (version 1.5)	https://help.codex.bio/codex/mav/installation/download-and-install
Enable Medicine (beta version)	app.enablemedicine.com
Cytobank
Databases
mIF LUAD specimens	Will be available at the time of publication
